# NeoOmni Atlas: an integrated database for pan-cancer neoantigen derived from proteogenomics analysis

**DOI:** 10.64898/2026.10.09.757967

**Authors:** Tao Zheng, Zhi Ran, Jing Zeng, Tao Wang, Shiyang Fu, Lihua Cai, Dinghong Wu, Jiaxiang Ding, Tang Liu, Zhihong Li, Kai Yuan, Shaofeng Lin, Haodong Xu

## Abstract

Tumor neoantigens derived from diverse molecular aberrations are important targets for personalized cancer immunotherapy, but existing resources incompletely integrate mass-spectrometry-supported canonical and non-canonical antigen evidence across cancer types. NeoOmni Atlas is an interactive pan-cancer T-cell epitope resource, built via proteogenomic reanalysis of 7,561 immunopeptidomics datasets comprising 511 million raw spectra from 2,341 samples across 26 cancer types. The analysis yielded 872,414 eluted canonical peptides and 198,961 non-canonical peptides spanning 18 molecular alteration classes, along with 759,386 unique ligands presented by 322 human leukocyte antigen (HLA) alleles. Relative to existing repositories, NeoOmni Atlas covers a broader range of cancer types, includes 60 additional HLA alleles, and catalogs 369,781 novel ligands. A computational tumor-specific filtering framework identified 316,126 tumor-associated epitopes and 61,231 tumor-specific epitopes. Tumor-specific epitopes showed stronger predicted binding affinity than tumor-associated epitopes for HLA class I A and B alleles, and 65 conserved tumor-specific epitopes recurrent across more than 10 tumor types represent potential shared antigen candidates. NeoOmni Atlas also prioritizes candidate tumor-associated antigens including *PMEL* (gp100:209–217) and *CSPG4*, and supports browsing, searching, and downloading by cancer type, human leukocyte antigen allele, peptide sequence, and source event. NeoOmni Atlas is freely accessible at http://modinfor.com/NeoOmni-Atlas/.
