## Supplementary Table S2 for "NeoOmni Atlas: an integrated database for pan-cancer neoantigen derived from proteogenomics analysis"

### Sheet: Table S2
Supplementary Table S2. Summary of 18 classes of non-canonical neoantigen-generating events included in this study.
Event	Event Source	Event Number	Search-space construction rule
Frame Shift Del	TCGA	1863	Frameshift deletion events were introduced into the local coding sequence; the altered reading-frame sequence around the variant was translated in six reading frames and incorporated as search-space entries.
Frame Shift Ins	TCGA	464	Frameshift insertion events were introduced into the local coding sequence; the altered reading-frame sequence around the variant was translated in six reading frames and incorporated as search-space entries.
In Frame Del	TCGA	142	In-frame deletion events were introduced into the local coding/protein sequence to generate variant entries containing the deletion junction.
In Frame Ins	TCGA	9	In-frame insertion events were introduced into the local coding/protein sequence to generate variant entries containing the inserted sequence or insertion junction.
Intron Retention	TCGA	917	Retained-intron-associated genomic or transcript sequences were extracted around the event and translated to generate intron-retention-derived search-space entries.
Splicing Site Mutation	TCGA	888	Splice-site-mutation-affected transcript or junction sequences were constructed when applicable and translated to generate splice-variant-associated search-space entries.
Mutation	TCGA	27866	SNV/mutation events were introduced into the corresponding local coding sequence, and mutant sequence entries surrounding the altered residue were incorporated into the search space.
Gene Fusion	TCGA	3232	Fusion search-space entries were constructed by joining the 5′ and 3′ partner sequences at the reported fusion breakpoint, followed by translation around the fusion junction.
TE Fusion	TCGA	7545	Gene–transposable-element junction sequences were constructed around the reported TE fusion/insertion site and translated to generate TE-fusion search-space entries.
Pathogen	MicroEpitope	1040	Pathogen-derived peptide sequences provided by MicroEpitope were directly incorporated as additional non-human antigen search-space entries.
RNA Editing	RADAR	1369	RADAR-annotated RNA-editing events were used to construct edited-sequence search-space entries.
Out of Frame	nuORFdb	61178	nuORFdb-annotated out-of-frame ORF templates were used as non-canonical ORF search-space entries.
5'uORF	nuORFdb	33823	nuORFdb-annotated 5′UTR upstream ORF templates were used as non-canonical ORF search-space entries.
3'dORF	nuORFdb	31453	nuORFdb-annotated 3′UTR downstream ORF templates were used as non-canonical ORF search-space entries.
5'Overlap uORF	nuORFdb	20337	nuORFdb-annotated upstream ORFs overlapping the 5′ region of canonical coding sequences were used as search-space entries.
3'Overlap dORF	nuORFdb	18316	nuORFdb-annotated downstream ORFs overlapping the 3′ region of canonical coding sequences were used as search-space entries.
lncRNA	nuORFdb	1664	nuORFdb-annotated lncRNA-associated ORF templates were used as non-canonical ORF search-space entries.
Pseudogene	nuORFdb	2130	nuORFdb-annotated pseudogene-associated ORF templates were used as non-canonical ORF search-space entries.
Abbreviations: TCGA, The Cancer Genome Atlas; SNV, single-nucleotide variant; TE, transposable element; ORF, open reading frame; UTR, untranslated region; uORF, upstream open reading frame; dORF, downstream open reading frame; lncRNA, long non-coding RNA.
