## Supplementary Table S3 for "NeoOmni Atlas: an integrated database for pan-cancer neoantigen derived from proteogenomics analysis"

### Sheet: Table S3
Supplementary Table S3. Modifications selected in our database.
name	classification	Description
Carbamidomethyl	Post-translational	Iodoacetamide derivative
Deamidation	Post-translational	Deamidation
Acetylation	Post-translational	Acetylation
Cysteinylation	Post-translational	Cysteinylation
Dioxidation	Post-translational	dihydroxy
Methylation	Post-translational	Methylation
Phosphorylation	Post-translational	Phosphorylation
Formylation	Post-translational	Formylation
Carbamylation	Post-translational	Carbamylation
Carboxymethylation	Post-translational	Carboxymethyl
Di-methylation	Post-translational	di-Methylation
Tri-methylation	Post-translational	tri-Methylation
Diethylation	Post-translational	Diethylation, analogous to Dimethylation
Carboxyethylation	Post-translational	carboxyethyl
Oxidation	Post-translational	Oxidation or Hydroxylation
Biotinylation	Post-translational	Biotinylation
Butyrylation	Post-translational	Butyrylation
Glutathionylation	Post-translational	Lodoacetic Acid Derivative
Glycosylation	Post-translational	Glycosyl-L-hydroxyproline
Malonylation	Post-translational	Malonylation
Nitration	Post-translational	Nitration
Propionylation	Post-translational	Propionate labeling reagent light form
Succinylation	Post-translational	Succinic anhydride labeling reagent light form
